# Bacterial vitamin sharing emerges from a balance between release and uptake

**DOI:** 10.64898/2026.09.01.748612

**Authors:** Freddy Bunbury, Thomas Janas, Paige Mullen, Kaylie Scorza, Sagnik Ghosh, Jeffrey Zhang, Madhav Mani, Catherine A Pfister, Claire Donnat, Seppe Kuehn

## Abstract

Many microbes use vitamins they cannot synthesize. As a result, vitamin availability impacts microbial community composition and productivity. Yet how vitamins become available to users remains poorly understood. To understand the basis of vitamin sharing, we quantified vitamin B_12_ synthesis and uptake in over 200 soil, freshwater, and marine bacterial isolates. We reveal the existence of four strategies demarcated by all combinations of high or limited B_12_ synthesis and uptake. B_12_ synthesis, but not uptake, was predictable from genomes without pathway knowledge. Among synthesizers, the fraction of vitamin that was extracellular varied over 100-fold. Extracellular B_12_ was quantitatively predicted from a dynamic model capturing only release via death and reuptake by living cells. A subset of synthesizers rapidly reclaim released B_12_, resulting in limited sharing, while retainers exhibit limited release or uptake, and providers release without reuptake. Thus, extracellular B_12_ availability is governed not by synthesis alone, but by the balance between release and uptake.
