## Supplementary material for "Bacterial vitamin sharing emerges from a balance between release and uptake": Table S2

### Sheet: Media recipes
Medium or component	Volume or mass
Tryptone Soy Broth (20%)	1000ml (Autoclaved)
diH2O	1000ml
BD Bacto Tryptic Soy Broth 211825	6g
Tris-acetate phosphate (TAP) medium	1000ml (Autoclaved)
diH2O	955ml
Beijernick salts	25ml
Tris-acetic acid	10ml
Phosphate solution	1ml
CoCl2 (1mgml-1)	1ml
EDTA-Na2(25mM)	1ml
(NH4)6Mo7O24 (28.5uM)	1ml
Zn.EDTA	1ml
Mn.EDTA	1ml
Fe.EDTA	1ml
Cu.EDTA	1ml
HCl (glacial)	To pH 7.0
Modified Tris minimal (TM-mod) medium	1000ml (Autoclaved)
diH2O	890ml
Ammonium solution	25ml
Divalent salts	2ml
NaCl (200g/L)	50ml
Tris.Cl	20ml
Phosphate solution	1ml
CoCl2 (1mgml-1)	1ml
EDTA-Na2(25mM)	1ml
(NH4)6Mo7O24 (28.5uM)	1ml
Zn.EDTA	1ml
Mn.EDTA	1ml
Fe.EDTA	1ml
Cu.EDTA	1ml
HCl (glacial)	To pH 7.0
2*M9 media	250ml (Filter-sterilised)
10*M9 salts	50ml
20% glucose	10ml
1M MgSO4	1ml
L-cysteine (5mg/ml)	5ml
0.1M CaCl2	0.5ml
H2O	183.5ml
Ammonium solution	1000ml (Autoclaved)
diH2O	1000ml
NH4SO4	2g
NH4Cl	15g
Divalent salts	1000ml (Autoclaved)
diH2O	1000ml
MgCl2	50g
CaCl2	50g
NaCl 200g/L	1000ml (Autoclaved)
diH2O	1000ml
NaCl	200g
Beijerinck's salts	1000ml (Autoclaved)
diH2O	1000ml
NH4Cl	15g
MgSO4.7H2O	4g
CaCl2.2H2O	2g
Tris.Cl	1000ml (Autoclaved)
diH2O	900ml
Tris	121g
HCl (2M)	To pH 7.2
diH2O	To 1000ml
Tris-acetic acid	500ml (Autoclaved)
diH2O	450ml
Acetic acid (glacial)	50ml
Tris	121g
Phosphate solution	100ml (Autoclaved)
diH2O	100ml
K2HPO4	28.8g
KH2PO4	14.4g
10*M9 salts	500ml (Autoclaved)
Na2HPO4-7H2O	64g
KH2PO4	15g
NH4Cl	5g
NaCl	2.5g
diH2O	500ml
EDTA-NA2 (125mM)	250ml (Autoclaved)
EDTA-NA2	13.959g
diH2O	200ml, then titrate to pH 8.0 with KOH and bring volume to 250ml.
EDTA-NA2 (25mM)	250ml (Autoclaved)
EDTA-NA2 (125mM)	50ml
diH2O	200ml
(NH4)6Mo7O24 (28.5uM)	250ml (Autoclaved)
(NH4)6Mo7O24	8.8mg
diH2O	250ml
Na2SeO3 (0.1mM)	250ml (Autoclaved)
Na2SeO3	4.3mg
diH2O	250ml
Zn.EDTA	250ml (Autoclaved)
ZnSO47H2O	0.18g
EDTA-NA2 (125mM)	5.5ml
diH2O	244.5ml
Mn.EDTA	250ml (Autoclaved)
MnCl2.4H2O	0.297g
EDTA-NA2 (125mM)	12ml
diH2O	238ml
Fe.EDTA	250ml (Autoclaved)
FeCl3.6H2O	1.35g (Add after fully dissolving EDTA-Na2 and Na2CO3 in water)
EDTA-Na2	2.05g
Na2CO3	0.58g
diH2O	250ml
Cu.EDTA	250ml (Autoclaved)
CuCl2.2H2O	85mg
EDTA-NA2 (125mM)	4ml
diH2O	244ml
Vitamin solution A (1000x)	1000ml (Filter-sterilized)
diH2O	1000ml
Lipoic acid	100mg
Thiamine hydrochloride	100mg
Riboflavin	100mg
Nicotinic acid	100mg
Nicotinamide adenine dinucleotide	100mg
Pyridoxine hydrochloride	100mg
D-Biotin	30mg
Folic acid	100mg
4-aminobenzoic acid	100mg
L-ascorbic acid	100mg
Glucose 1.667M (10M carbon atoms)	100ml (Filter-sterilized)
diH2O	100ml
Glucose	30.026g
Soytone (100g/L)	100ml (Filter-sterilized)
diH2O	100ml
Soytone	10g
L-Methionine (10mM)	100ml (Filter-sterilized)
diH2O	100ml
L-Methionine	149.2mg
Marine Broth M13 — 1 L	1000ml (Filter-sterilized)
Peptone	0.25 g
Glucose	0.25 g
Yeast extract	0.25 g
Vitamin solution containing B12	10 mL
Huntner’s basal salts	20 mL
0.1 M Tris-HCl buffer, pH 7.5	50 mL
Artificial seawater	450 mL
Distilled water	470 mL
Filter sterilize; do not autoclave.
Minimal M13 (without B12 or yeast extract) — 1 L	1000ml (Filter-sterilized)
Peptone	0.25 g
Glucose	0.25 g
Vitamin solution B without B12	10 mL
Huntner’s basal salts	20 mL
0.1 M Tris-HCl buffer, pH 7.5	50 mL
Artificial seawater	450 mL
Distilled water	470 mL
Filter sterilize; do not autoclave.
Vitamin solution B (10×) — 1 L	1000ml (Filter-sterilized)
Biotin	4 mg
Thiamine hydrochloride dihydrate	10 mg
Calcium pantothenate	10 mg
Folic acid	1 mg
Riboflavin	10 mg
Nicotinamide	10 mg
p-Aminobenzoic acid	10 mg
Pyridoxine hydrochloride	10 mg
Cobalamin (for regular M13 only)	0.2 mg
Artificial seawater — 1 L	1000ml (Filter-sterilized)
NaCl	23.47 g
Na₂SO₄	3.92 g
MgCl₂·6H₂O	4.98 g
CaCl₂	1.1 g
NaHCO₃	0.192 g
KCl	0.664 g
KBr	0.096 g
H₃BO₃	0.026 g
SrCl₂·6H₂O	0.024 g
NaF	0.003 g
Hutner’s basal salts — 1 L	1000ml (Filter-sterilized)
Nitriloacetic acid	10 g
MgSO₄·7H₂O	27.7 g
CaCl₂·2H₂O	3.4 g
Ammonium molybdenum	9.25 mg
FeSO₄·7H₂O	99 mg
Metals 44 solution	50 mL
Metals 44 — 1 L	1000ml (Filter-sterilized)
EDTA	250 mg
ZnSO₄·7H₂O	1,095 mg
FeSO₄·7H₂O	500 mg
MnSO₄·H₂O	154 mg
CuSO₄·5H₂O	39.2 mg
CoCl₂·6H₂O	24.8 mg
Sodium tetraborate	17.7 mg
Dissolve EDTA by adjusting to pH 8 and stirring with heat.

### Sheet: Notes
Table S2. Media and stock-solution recipes used in the study
Item	Description
Table title	Table S2. Media and stock-solution recipes used in the study.
Canonical source	data/raw/metadata_strains/media_recipes.csv
Row interpretation	Bold blue rows identify individual media or stock-solution recipes; subsequent rows list their components or instructions.
Presentation processing	Two entirely empty trailing CSV columns were omitted and surrounding whitespace was normalized. Recipe wording and quantities otherwise follow the canonical CSV.
