## Supplementary material for "Bacterial vitamin sharing emerges from a balance between release and uptake": Table S3

### Sheet: Figure strain key
strain_id	culture_well	gtdb_phylum	gtdb_class	gtdb_order	gtdb_family	gtdb_genus	b12_trait_group2	trait_group2_strain_ordinal	trait_group2_strain_label
JFK3	A1	Pseudomonadota	Alphaproteobacteria	Sphingomonadales	Sphingomonadaceae	Novosphingobium	reclaimer	3	reclaimer no.3
sie1401	A2	Pseudomonadota	Gammaproteobacteria	Pseudomonadales	Pseudomonadaceae	Aquipseudomonas	retainer	7	retainer no.7
sic0404	A3	Pseudomonadota	Alphaproteobacteria	Rhizobiales	Rhizobiaceae	Ensifer	provider	5	provider no.5
sic0105	A4	Pseudomonadota	Gammaproteobacteria	Pseudomonadales	Pseudomonadaceae	Aquipseudomonas	retainer	4	retainer no.4
sid0305	A5	Pseudomonadota	Alphaproteobacteria	Rhizobiales	Rhizobiaceae	Ensifer	provider	7	provider no.7
sie0102	A6	Pseudomonadota	Gammaproteobacteria	Pseudomonadales	Pseudomonadaceae	Aquipseudomonas	retainer	6	retainer no.6
KC75122	A7	Pseudomonadota	Alphaproteobacteria	Rhizobiales	Rhizobiaceae	Ensifer	provider	2	provider no.2
sic1005	A8	Pseudomonadota	Gammaproteobacteria	Pseudomonadales	Pseudomonadaceae	Aquipseudomonas	retainer	5	retainer no.5
sid0306	A9	Pseudomonadota	Alphaproteobacteria	Rhizobiales	Rhizobiaceae	Ensifer	provider	8	provider no.8
JW70612	A10	Bacillota	Bacilli	Bacillales	DSM-1321	Peribacillus	reclaimer	4	reclaimer no.4
sib0115	A11	Pseudomonadota	Gammaproteobacteria	Pseudomonadales	Pseudomonadaceae	Aquipseudomonas	retainer	3	retainer no.3
JW50604	A12	Pseudomonadota	Gammaproteobacteria	Burkholderiales	Burkholderiaceae	Paraburkholderia	retainer	1	retainer no.1
fb9	B1	Bacillota	Bacilli	Bacillales	DSM-1321	Peribacillus	reclaimer	7	reclaimer no.7
HTWP2	B2	Bacillota	Bacilli	Bacillales	Bacillaceae_H	Priestia	reclaimer	1	reclaimer no.1
pd19367	B3	Pseudomonadota	Alphaproteobacteria	Rhodobacterales	Rhodobacteraceae	Paracoccus	reclaimer	8	reclaimer no.8
sid0204	B4	Pseudomonadota	Alphaproteobacteria	Rhizobiales	Rhizobiaceae	Ensifer	provider	6	provider no.6
BFD1a24	B5	Pseudomonadota	Alphaproteobacteria	Rhizobiales	Rhizobiaceae	Shinella	provider	1	provider no.1
HTWP8	B6	Bacillota	Bacilli	Bacillales	Bacillaceae_H	Priestia	reclaimer	2	reclaimer no.2
fb37	B7	Actinomycetota	Actinomycetes	Mycobacteriales	Mycobacteriaceae	Rhodococcus_F	provider	4	provider no.4
fb20	B8	Bacillota	Bacilli	Bacillales	Bacillaceae_H	Priestia	reclaimer	6	reclaimer no.6
TI.9.53b	B9	Pseudomonadota	Alphaproteobacteria	Rhodobacterales	Rhodobacteraceae	Sulfitobacter	reclaimer	5	reclaimer no.5
TI.9.02	B10	Pseudomonadota	Gammaproteobacteria	Pseudomonadales	Marinomonadaceae	Marinomonas	retainer	2	retainer no.2
TI.9.16	B11	Pseudomonadota	Alphaproteobacteria	Rhodobacterales	Rhodobacteraceae	Paracoccus	provider	3	provider no.3
blank	B12

### Sheet: Notes
Table S3. Strain identities, GTDB-Tk taxonomy, B12 trait groups, and figure-panel labels
Item	Description
Table title	Table S3. Strain identities, GTDB-Tk taxonomy, B12 trait groups, and panel labels for release, uptake, and death experiments.
Canonical strain-selection source	data/raw/b12_release_uptake_death/metadata/strains_selected_b12_release_uptake_20260520.csv
Taxonomy and trait source	data/processed/gtdbtk_tree_analysis/gtdbtk_bac120_study_genomes_tip_metadata.csv
Row interpretation	24 rows represent 23 bacterial strains and one blank control in the release/uptake/death experimental array.
Panel-label rule	Within each b12_trait_group2, strain IDs are sorted alphabetically and numbered from 1. Labels are formatted as '<trait group> no.<ordinal>' and are used in Figures 4 and 5 and associated supplementary figures.
Blank control	The strain_id == 'blank' row is retained to document its culture well; taxonomy, trait group, ordinal, and panel label are not applicable.
Missing values	Blank cells indicate values that are not applicable.
Column definitions
Column	Definition
strain_id	Stable bacterial strain or blank-control identifier.
culture_well	Well position in the release/uptake/death experimental culture array.
gtdb_phylum	GTDB-Tk phylum assignment.
gtdb_class	GTDB-Tk class assignment.
gtdb_order	GTDB-Tk order assignment.
gtdb_family	GTDB-Tk family assignment.
gtdb_genus	GTDB-Tk genus assignment.
b12_trait_group2	B12 phenotype class: provider, reclaimer, or retainer.
trait_group2_strain_ordinal	Alphabetical ordinal of the strain ID within its B12 trait group.
trait_group2_strain_label	Trait-group-plus-ordinal label used for strain panels in the figures.
